# Low-usage splice junctions underpin immune-mediated disease risk

**DOI:** 10.1101/2023.05.29.542728

**Authors:** Omar El Garwany, Nikolaos I Panousis, Andrew Knights, Natsuhiko Kumasaka, Maria Imaz, Lorena Boquete Vilarino, Anthi Tsingene, Alice Barnett, Celine Gomez, Daniel J Gaffney, Carl A. Anderson

## Abstract

The majority of immune-mediated disease (IMD) risk loci are located in non-coding regions of the genome, making it difficult to decipher their functional effects. To assess the extent to which alternative splicing contributes to IMD risk, we mapped genetic variants associated with alternative splicing (splicing quantitative trait loci or sQTL) in macrophages exposed to 24 cellular conditions. We found that genes involved in innate immune response pathways undergo extensive differential splicing in response to stimulation and detected significant sQTL effects for 5,734 genes across all conditions. We colocalised sQTL signals for over 700 genes with IMD-associated risk loci from 21 IMDs with high confidence (PP4 ≥ 0.75). Approximately half of the colocalisations implicate lowly-used splice junctions (mean usage ratio < 0.1). Finally, we demonstrate how an inflammatory bowel disease (IBD) risk allele increases the usage of a lowly-used isoform of PTPN2, a negative regulator of inflammation. Together, our findings highlight the role alternative splicing plays in IMD risk, and suggest that lowly-used splicing events significantly contribute to complex disease risk.
