## Supplementary Table S2 for "Low-usage splice junctions underpin immune-mediated disease risk"

Abbreviation	Reported.trait	Trait.type	Title	Journal	Publication.date	PubMed.ID	Study.accession	FTP.Path
AEZ	Atopic_dermatitis	Autoimmune or Inflamatory disease	Multi-ancestry genome-wide association study of 21,000 cases and 95,000 controls identifies new risk loci for atopic dermatitis.	Nat Genet	19/10/2015	26482879	GCST003184	ftp://ftp.ebi.ac.uk/pub/databases/gwas/summary_statistics/PaternosterL_26482879_GCST003184
ALG	Allergic_disease_(asthma,_hay_fever_or_eczema)	Autoimmune or Inflamatory disease	Shared genetic origin of asthma, hay fever and eczema elucidates allergic disease biology.	Nat Genet	30/10/2017	29083406	GCST005038	ftp://ftp.ebi.ac.uk/pub/databases/gwas/summary_statistics/FerreiraMA_29083406_GCST005038
ALGAST	Allergic_disease_(asthma,_hay_fever_or_eczema)	Autoimmune or Inflamatory disease	A genome-wide cross-trait analysis from UK Biobank highlights the shared genetic architecture of asthma and allergic diseases.	Nat Genet	21/05/2018	29785011	GCST007563	ftp://ftp.ebi.ac.uk/pub/databases/gwas/summary_statistics/ZhuZ_29785011_GCST007563
AS	Ankylosing_spondylitis	Autoimmune or Inflamatory disease	Identification of multiple risk variants for ankylosing spondylitis through high-density genotyping of immune-related loci.	Nat Genet	01/07/2013	23749187	GCST005529	ftp://ftp.ebi.ac.uk/pub/databases/gwas/summary_statistics/CortesA_23749187_GCST005529
AST	Asthma	Autoimmune or Inflamatory disease	Genome-wide analysis highlights contribution of immune system pathways to the genetic architecture of asthma.	Nat Commun	15/04/2020	32296059	GCST010043	ftp://ftp.ebi.ac.uk/pub/databases/gwas/summary_statistics/HanY_32296059_GCST010043
CAST	Asthma_(childhood_onset)	Autoimmune or Inflamatory disease	Genetic Architectures of Childhood- and Adult-Onset Asthma Are Partly Distinct.	Am J Hum Genet	28/03/2019	30929738	GCST007800	ftp://ftp.ebi.ac.uk/pub/databases/gwas/summary_statistics/FerreiraMAR_30929738_GCST007800
CD	Crohn's_disease	Autoimmune or Inflamatory disease	Genome-wide association study implicates immune activation of multiple integrin genes in inflammatory bowel disease.	Nat Genet	09/01/2017	28067908	GCST004132	ftp://ftp.ebi.ac.uk/pub/databases/gwas/summary_statistics/deLangeKM_28067908_GCST004132
CELD	Celiac_disease	Autoimmune or Inflamatory disease	Dense genotyping identifies and localizes multiple common and rare variant association signals in celiac disease.	Nat Genet	06/11/2011	22057235	GCST005523	ftp://ftp.ebi.ac.uk/pub/databases/gwas/summary_statistics/TrynkaG_22057235_GCST005523
DIV	Diverticulosis and diverticulitis	Autoimmune or Inflamatory disease	UK BIOBANK	UK BIOBANK	24/10/2018			SAIGE_562
FASC	Fasciitis	Autoimmune or Inflamatory disease	UK BIOBANK	UK BIOBANK	24/10/2018			SAIGE_728_7
IBD	Inflammatory_bowel_disease	Autoimmune or Inflamatory disease	Genome-wide association study implicates immune activation of multiple integrin genes in inflammatory bowel disease.	Nat Genet	09/01/2017	28067908	GCST004131	ftp://ftp.ebi.ac.uk/pub/databases/gwas/summary_statistics/deLangeKM_28067908_GCST004131
MS	Multiple_sclerosis	Autoimmune or Inflamatory disease	Analysis of immune-related loci identifies 48 new susceptibility variants for multiple sclerosis.	Nat Genet	01/11/2013	24076602	GCST005531	ftp://ftp.ebi.ac.uk/pub/databases/gwas/summary_statistics/BeechamAH_24076602_GCST005531
OSTA	Osteoarthritis	Autoimmune or Inflamatory disease	Identification of new therapeutic targets for osteoarthritis through genome-wide analyses of UK Biobank data.	Nat Genet	21/01/2019	30664745	GCST007093	ftp://ftp.ebi.ac.uk/pub/databases/gwas/summary_statistics/TachmazidouI_30664745_GCST007093
OSTEA	Osteoarthrosis	Autoimmune or Inflamatory disease	UK BIOBANK	UK BIOBANK	24/10/2018			SAIGE_740
PALF	Contracture of palmar fascia [Dupuytren's disease]	Autoimmune or Inflamatory disease	UK BIOBANK	UK BIOBANK	24/10/2018			SAIGE_728_71
PBC	Primary_biliary_cirrhosis	Autoimmune or Inflamatory disease	Dense fine-mapping study identifies new susceptibility loci for primary biliary cirrhosis.	Nat Genet	01/10/2012	22961000	GCST005581	ftp://ftp.ebi.ac.uk/pub/databases/gwas/summary_statistics/LiuJZ_22961000_GCST005581
PSR	Psoriasis	Autoimmune or Inflamatory disease	Identification of 15 new psoriasis susceptibility loci highlights the role of innate immunity.	Nat Genet	01/12/2012	23143594	GCST005527	ftp://ftp.ebi.ac.uk/pub/databases/gwas/summary_statistics/TsoiLC_23143594_GCST005527
RA	Rheumatoid_arthritis	Autoimmune or Inflamatory disease	Genetics of rheumatoid arthritis contributes to biology and drug discovery.	Nature	25/12/2013	24390342	GCST002318	ftp://ftp.ebi.ac.uk/pub/databases/gwas/summary_statistics/OkadaY_24390342_GCST002318
SC	Primary_sclerosing_cholangitis	Autoimmune or Inflamatory disease	Genome-wide association study of primary sclerosing cholangitis identifies new risk loci and quantifies the genetic relationship with inflammatory bowel disease.	Nat Genet	19/12/2016	27992413	GCST004030	ftp://ftp.ebi.ac.uk/pub/databases/gwas/summary_statistics/JiSG_27992413_GCST004030
SLE	Systemic_lupus_erythematosus	Autoimmune or Inflamatory disease	Transancestral mapping and genetic load in systemic lupus erythematosus.	Nat Commun	17/07/2017	28714469	GCST007400	ftp://ftp.ebi.ac.uk/pub/databases/gwas/summary_statistics/LangefeldCD_28714469_GCST007400
SSC	Systemic_sclerosis	Autoimmune or Inflamatory disease	GWAS for systemic sclerosis identifies multiple risk loci and highlights fibrotic and vasculopathy pathways.	Nat Commun	31/10/2019	31672989	GCST009131	ftp://ftp.ebi.ac.uk/pub/databases/gwas/summary_statistics/Lopez-IsacE_31672989_GCST009131
UC	Ulcerative_colitis	Autoimmune or Inflamatory disease	Genome-wide association study implicates immune activation of multiple integrin genes in inflammatory bowel disease.	Nat Genet	09/01/2017	28067908	GCST004133	ftp://ftp.ebi.ac.uk/pub/databases/gwas/summary_statistics/deLangeKM_28067908_GCST004133
